# The endosomal TbTpr86/TbUsp7/SkpZ (TUS) complex controls surface protein abundance in trypanosomes

**DOI:** 10.1101/2020.11.10.376269

**Authors:** Kayo Yamada, Farzana K. Yaqub, Martin Zoltner, Mark C. Field

## Abstract

In trypanosomes the orthologs of human USP7 and VDU1 control abundance of a cohort of surface proteins, including invariant surface glycoproteins (ISGs) by functioning as deubiquitinases (DUBs) Silencing TbUsp7 partially inhibits endocytosis and invariant surface glycoprotein turnover. As a component of cullin E3 ubiquitin ligases, S-phase kinase-associated protein 1 (Skp1) has crucial roles in cell cycle progression, transcriptional regulation, signal transduction and other processes in animals and fungi. Unexpectedly, trypanosomes possess multiple Skp1 paralogs, including a divergent paralog designated SkpZ. SkpZ is implicated in suramin-sensitivity and endocytosis and decreases in abundance following TbUsp7 knockdown and physically interacts with TbUsp7 and TbTpr86. The latter is a tetratricopeptide-repeat protein also implicated in suramin sensitivity and located close to the flagellar pocket/endosomes, consistent with a role in endocytosis. Further, silencing SkpZ reduced abundance of TbUsp7 and TbTpr86 and many *trans*-membrane domain surface proteins. Our data indicate that Tb<u>T</u>pr86, Tb<u>U</u>sp7 and <u>S</u>kpZ form the ‘TUS’ complex that regulates abundance of a significant cohort of trypanosome surface proteins.
