## Supplementary material for "The endosomal TbTpr86/TbUsp7/SkpZ (TUS) complex controls surface protein abundance in trypanosomes": Table S1S2

### Sheet: Table S1
Designation	Accession
1	TcIL3000_10_12180.1-p1
2	Tb927.10.14310:mRNA-p1
3	Tbg972.10.17390:mRNA-p1
4	TevSTIB805.10.15060-t26_1-p1
5	TvY486_1013770:mRNA-p1
6	EMOLV88_320006000.1-p1
7	CFAC1_190007300.1-p1
8	rna_Lsey_0020_0350-1-p1
9	rna_LpyrH10_02_0180-p1
10	LENLEM3045_320006800.1-p1
11	LbrM.32.0190:mRNA-p1
12	LPAL13_320006300.1-p1
13	LtaP32.0130.mRNA-p1
14	LARLEM1108_320006200.1-p1
15	LmjF.32.0130:mRNA-p1
16	LGELEM452_320006400.1-p1
17	LTULEM423_320006300.1-p1
18	LAEL147_000622100.1-p1
19	LTRL590_320006300.1-p1
20	LdBPK_320130.1.1-p1
21	LinJ.32.0130:mRNA-p1
22	LmxM.31.0130.1-p1
23	EPY41699.1
24	EPY34120.1
25	EPY32784.1
26	EPY34206.1
27	DQ04_00241010-t26_1-p1
28	TRSC58_02736-t26_1-p1
29	TcCLB.506525.150:mRNA-p1
30	TCDM_00438-t26_1-p1
31	EPY43147.1
32	EPY36416.1
33	EPY36000.1
34	Tb927.11.13330:mRNA-p1
35	Tbg972.11.14890:mRNA-p1
36	TevSTIB805.11_01.13780-t26_1-p1
37	TcIL3000.11.13690.1-p1
38	TcIL3000_0_05900.1-p1
39	TvY486_1114200:mRNA-p1
40	DQ04_07401030-t26_1-p1
41	TRSC58_03162-t26_1-p1
42	TcCLB.506755.200:mRNA-p1
43	TCDM_14079-t26_1-p1
44	EPY29939.1
45	EPY33138.1
46	EPY30956.1
47	EPY36335.1
48	EPY34214.1
49	rna_LpyrH10_16_1920-p1
50	rna_Lsey_0374_0010-1-p1
51	CFAC1_050022400.1-p1
52	EMOLV88_090018600.1-p1
53	LENLEM3045_090018500.1-p1
54	LPAL13_090017200.1-p1
55	LbrM.09.1220:mRNA-p1
56	LtaP09.1200.mRNA-p1
57	LmxM.09.1170.1-p1
58	LdBPK_091230.1.1-p1
59	LinJ.09.1230:mRNA-p1
60	LmjF.09.1170:mRNA-p1
61	LGELEM452_090018600.1-p1
62	LARLEM1108_090019200.1-p1
63	LTULEM423_090017800.1-p1
64	LAEL147_000126200.1-p1
65	LTRL590_090018400.1-p1
66	A0A0S4JNS7
67	A0A0S4J983
68	A0A0S4JCU4
69	TvY486_1108030:mRNA-p1
70	A0A0S4IX54
71	A0A0S4JSD6
72	TvY486_1106480:mRNA-p1
73	A0A0S4KKL0
74	EMOLV88_110017600.1-p1
75	EMOLV88_110017700.1-p1
76	rna_Lsey_0363_0020-1-p1
77	rna_LpyrH10_18_1480-p1
78	LPAL13_110015600.1-p1
79	LbrM.11.0950:mRNA-p1
80	LENLEM3045_110019300.1-p1
81	LAEL147_000159400.1-p1
82	LtaP11.1120.mRNA-p1
83	LdBPK_111200.1.1-p1
84	LinJ.11.1200:mRNA-p1
85	LmxM.11.1210.1-p1
86	LTRL590_110019300.1-p1
87	LARLEM1108_110018300.1-p1
88	LmjF.11.1210:mRNA-p1
89	LTULEM423_110018400.1-p1
90	EPY23705.1
91	EPY32732.1
92	EPY36925.1
93	EPY43508.1
94	EPY39209.1
95	EPY33998.1
96	DQ04_08461010-t26_1-p1
97	TRSC58_05815-t26_1-p1
98	TcCLB.508041.10:mRNA-p1
99	TCDM_14515-t26_1-p1
100	Tb927.11.6130:mRNA-p1
101	Tbg972.11.6910:mRNA-p1
102	TevSTIB805.11_01.6330-t26_1-p1
103	TcIL3000.11.6650.1-p1
104	TcIL3000.11.6670.1-p1
105	A0A0S4J0Y1
106	rna_Lsey_0067_0070-1-p1
107	CFAC1_280019000.1-p1
108	rna_LpyrH10_19_0740-p1
109	EMOLV88_330014500.1-p1
110	LPAL13_330015200.1-p1
111	LbrM.33.1180:mRNA-p1
112	LENLEM3045_330016200.1-p1
113	LtaP33.1080.mRNA-p1
114	LdBPK_331030.1.1-p1
115	LinJ.33.1030:mRNA-p1
116	LmjF.33.0980:mRNA-p1
117	LARLEM1108_330015900.1-p1
118	LGELEM452_330016300.1-p1
119	LTULEM423_330016200.1-p1
120	LmxM.32.0980.1-p1
121	LTRL590_330015900.1-p1
122	LAEL147_000675400.1-p1
123	TvY486_1011280:mRNA-p1
124	TRSC58_04746-t26_1-p1
125	DQ04_03221030-t26_1-p1
126	TcIL3000_10_9820.1-p1
127	Tb927.10.11610:mRNA-p1
128	Tbg972.10.13980:mRNA-p1
129	TevSTIB805.10.12180-t26_1-p1

### Sheet: Table S2
Designation	Accession
1	A0A0S4J4J9
2	EPY24022.1
3	rna_Lsey_0054_0180-1-p1
4	rna_LpyrH10_10_1060-1-p1
5	CFAC1_220016900.1-p1
6	EMOLV88_250013700.1-p1
7	LENLEM3045_250014000.1-p1
8	LPAL13_250014500.1-p1
9	LbrM.25.0710:mRNA-p1
10	LtaP25.0880.mRNA-p1
11	LmxM.25.0830.1-p1
12	LinJ.25.0860:mRNA-p1
13	LdBPK_250860.1.1-p1
14	LAEL147_000408400.1-p1
15	LTRL590_250014400.1-p1
16	LmjF.25.0830:mRNA-p1
17	LARLEM1108_250014100.1-p1
18	LTULEM423_250014300.1-p1
19	LGELEM452_250014000.1-p1
20	TvY486_1100660:mRNA-p1
21	TcIL3000.11.770.1-p1
22	Tbg972.11.850:mRNA-p1
23	Tb927.11.810:mRNA-p1
24	TevSTIB805.11_01.820-t26_1-p1
25	DQ04_02631070-t26_1-p1
26	TcCLB.506925.200:mRNA-p1
27	TCDM_01980-t26_1-p1
